# Characterization of cell-fate decision landscapes by estimating transcription factor dynamics

**DOI:** 10.1101/2022.04.01.486696

**Authors:** Sara Jiménez, Valérie Schreiber, Reuben Mercier, Gérard Gradwohl, Nacho Molina

## Abstract

Modulation of gene expression during differentiation by transcription factors promotes cell diversity. Despite their role in cell fate decisions, no experimental assays estimate their regulatory activity in a high-throughput manner and at the single-cell resolution. We present FateCompass for identifying lineage-specific transcription factors across differentiation. It uses single-cell transcriptomics data to infer differentiation trajectories and transcription factor activities. We combined a probabilistic framework with RNA velocities or a differentiation potential to estimate transition probabilities and perform stochastic simulations. Also, we learned transcription factor activities using a linear model of gene regulation. Considering dynamic changes and correlations, we identified lineage-specific regulators. We applied FateCompass to an islet cell formation dataset from the mouse embryo, and we found known and novel potential cell-type drivers. Also, when applied to a differentiation protocol dataset towards beta-like cells, we pinpointed undescribed regulators of an off-target population, which were experimentally validated. Thus, as a framework for identifying lineage-specific transcription factors, FateCompass could have implications on hypothesis generation to increase the understanding of the gene regulatory networks driving cell fate choices.

**Highlights:**

- We developed FateCompass, a flexible pipeline to estimate transcription factor activities during cell-fate decision using single-cell RNA seq data.
- FateCompass outlines gene expression stochastic trajectories by infusing the direction of differentiation using RNA velocity or a differentiation potential when RNA velocity fails.
- Transcription factor dynamics allow the identification of time-specific regulatory interactions.
- FateCompass predictions revealed known and novel cell-subtype-specific regulators of mouse pancreatic islet cell development.
- Differential motif analysis predicts lineage-specific regulators of stem cell-derived human β- cells and sheds light on the cellular heterogeneity of β-cell differentiation protocols.
- Experimental validation supports the proposed GRN controlling SC-EC differentiation predicted by FateCompass.
