## Supplemental Tables for "Characterization of cell-fate decision landscapes by estimating transcription factor dynamics"

### Sheet: Legend
Supplemental Table 1		The 86 differentially active TFs in the mouse in-vivo dataset
Supplemental Table 2		The 126 differentially active TFs in the human in-vitro dataset

### Sheet: ST1. Mouse_invivo
Supplemental Table 1 | The 86 differentially active TFs in the mouse in-vivo dataset
Criteria for the differential motif activity analysis			z-score				1.5
			Variability over trajectories				0.003
			Dynamic Pearson correlation between expression and activity				0.7
Motif	Gene name	Ensembl ID	Model prediction	Phenotype (from: MGI) - If pancreatic-related -> green	NGN3 target? - If Yes -> green	NGN3-/- - If downregulated -> green	NGN3-Venus+ - If upregulated -> green
Arid3a	Arid3a	ENSMUSG00000019564	Alpha	abnormal bone structure;abnormal embryo size;abnormal lens morphology;abnormal limb bud morphology;abnormal placenta morphology;decreased anxiety-related response;decreased body length;hemorrhage;preweaning lethality complete penetrance;abnormal B cell differentiation;abnormal cell physiology;abnormal class switch recombination;abnormal common lymphocyte progenitor cell morphology;abnormal embryo…	No
Arntl_Tfe3_Mlx_Mitf_Mlxipl_Tfec	Arntl	ENSMUSG00000055116	Alpha	abnormal B cell differentiation;abnormal T cell subpopulation ratio;abnormal blood coagulation;abnormal circadian behavior;abnormal circadian behavior phase;abnormal circadian regulation of heart rate;abnormal circadian regulation of systemic arterial blood pressure;abnormal circadian sleep/wake cycle;abnormal circulating adrenaline level;abnormal circulating fibrinogen level;abnormal circulating…	No
Hoxc4_Arx_Otp_Esx1_Phox2b	Arx	ENSMUSG00000035277	Alpha	abnormal associative learning;abnormal brain internal capsule morphology;abnormal brain interneuron morphology;abnormal brain wave pattern;abnormal central medial nucleus morphology;abnormal cerebral cortex morphology;abnormal cholinergic neuron morphology;abnormal corpus callosum morphology;abnormal cortical marginal zone morphology;abnormal cortical plate morphology;abnormal cortical ventricula…	No		Up
Atf4	Atf4	ENSMUSG00000042406	Alpha	abnormal embryo size;embryonic growth retardation;embryonic lethality prior to tooth bud stage;abnormal bone mineralization;abnormal bone ossification;abnormal bone trabecula morphology;abnormal ciliary body morphology;abnormal clavicle morphology;abnormal frontal bone morphology;abnormal gluconeogenesis;abnormal iris morphology;abnormal lens fiber morphology;abnormal neurocranium morphology;abno…	No
Ets2	Ets2	ENSMUSG00000022895	Alpha	abnormal ectoplacental cone morphology;abnormal extraembryonic tissue morphology;abnormal hair follicle orientation;abnormal trophoblast giant cell morphology;abnormal trophoblast layer morphology;curly vibrissae;decreased embryo size;decreased tumor growth/size;embryonic lethality between somite formation and embryo turning complete penetrance;increased curvature of auchene hairs;increased curva…	Yes
Foxj3	Foxj3	ENSMUSG00000032998	Alpha	abnormal bone structure;abnormal coat appearance;abnormal coat/ hair morphology;abnormal eye morphology;abnormal skin coloration;decreased total body fat amount;increased bone mineral content;increased leukocyte cell number;preweaning lethality complete penetrance;abnormal extensor digitorum longus morphology;abnormal muscle physiology;abnormal skeletal muscle fiber type ratio;abnormal skeletal m…	No
Foxo3	Foxo3	ENSMUSG00000048756	Alpha	abnormal behavioral response to light;abnormal retina morphology;abnormal sleep behavior;decreased bone mineral density;decreased erythrocyte cell number;decreased prepulse inhibition;decreased startle reflex;hypoactivity;increased mean corpuscular hemoglobin;increased mean corpuscular volume;increased or absent threshold for auditory brainstem response;sclerocornea;abnormal NK cell morphology;ab…	No
Hsf1	Hsf1	ENSMUSG00000022556	Alpha	abnormal embryo size;abnormal sleep behavior;decreased mean corpuscular volume;preweaning lethality incomplete penetrance;abnormal astrocyte morphology;abnormal brain morphology;abnormal brain ventricle morphology;abnormal brain white matter morphology;abnormal cell death;abnormal chromosomal synapsis;abnormal corpus callosum morphology;abnormal extraembryonic tissue morphology;abnormal female me…	No
Klf13	Klf13	ENSMUSG00000052040	Alpha	abnormal T cell number;abnormal erythropoiesis;abnormal immune system cell morphology;abnormal immune system organ morphology;abnormal spleen morphology;decreased erythrocyte cell number;decreased leukocyte cell number;decreased lymphocyte cell number;decreased splenocyte apoptosis;decreased thymocyte apoptosis;decreased thymocyte number;enlarged spleen;increased double-positive T cell number;inc…	Yes
Lhx5_Lmx1b_Lhx1	Lmx1b	ENSMUSG00000038765	Alpha	abnormal anterior eye segment morphology;abnormal brain development;abnormal cartilage development;abnormal cerebellum morphology;abnormal cerebral cortex morphology;abnormal ciliary body morphology;abnormal clavicle morphology;abnormal cornea morphology;abnormal corneal stroma morphology;abnormal cranial suture morphology;abnormal developmental patterning;abnormal dopaminergic neuron morphology;…	Yes	Down	Up
Max_Mycn	Max	ENSMUSG00000059436	Alpha	abnormal ectoderm development;abnormal embryonic tissue morphology;abnormal embryonic-extraembryonic boundary morphology;abnormal endoderm development;absent inner cell mass proliferation;decreased embryo size;embryonic growth arrest;embryonic lethality between implantation and somite formation complete penetrance	No
Mbd2	Mbd2	ENSMUSG00000024513	Alpha	decreased body length;decreased total body fat amount;abnormal maternal nurturing;abnormal pup retrieval;decreased litter size	No
Mef2d_Mef2a	Mef2a	ENSMUSG00000030557	Alpha	decreased heart rate;dilated heart right ventricle;no abnormal phenotype detected;postnatal lethality;postnatal lethality incomplete penetrance;premature death	No
Mef2d_Mef2a	Mef2d	ENSMUSG00000001419	Alpha	abnormal electroretinogram waveform feature;abnormal horizontal cell morphology;abnormal retinal bipolar cell morphology;abnormal retinal cone bipolar cell morphology;abnormal retinal cone cell outer segment morphology;abnormal retinal outer nuclear layer morphology;abnormal retinal outer plexiform layer morphology;abnormal retinal rod cell outer segment morphology;decreased a wave amplitude;decr…	No
Arntl_Tfe3_Mlx_Mitf_Mlxipl_Tfec	Mitf	ENSMUSG00000035158	Alpha	abnormal Harderian gland pigmentation;abnormal Langerhans cell physiology;abnormal choroid pigmentation;abnormal ciliary body morphology;abnormal ciliary process morphology;abnormal coat/hair pigmentation;abnormal cochlea morphology;abnormal cochlear hair cell morphology;abnormal epiphyseal plate morphology;abnormal estrous cycle;abnormal eye development;abnormal eye morphology;abnormal eye physi…	No
Nfic_Nfib	Nfib	ENSMUSG00000008575	Alpha	abnormal cerebellar granule cell morphology;abnormal craniofacial development;abnormal glial cell morphology;abnormal hippocampal fimbria morphology;abnormal hippocampus CA3 region morphology;abnormal hippocampus development;abnormal lung development;abnormal lung morphology;abnormal major salivary gland morphology;abnormal pons morphology;abnormal pulmonary alveolus epithelial cell morphology;ab…	No		Down
Nr2f1_Nr4a1	Nr4a1	ENSMUSG00000023034	Alpha	abnormal uterus physiology;abnormal vascular permeability;decreased Ly6C low monocyte number;increased susceptibility to endotoxin shock;increased tumor growth/size;no abnormal phenotype detected	No		Down
Nr5a2	Nr5a2	ENSMUSG00000026398	Alpha	abnormal amniotic cavity morphology;abnormal bile salt homeostasis;abnormal ectoderm development;abnormal embryo development;abnormal germ layer development;abnormal mesoderm development;abnormal proamniotic cavity morphology;abnormal visceral endoderm morphology;absent amniotic cavity;decreased embryo size;embryonic lethality between implantation and somite formation complete penetrance;embryoni…	No		Down
Pou6f2_Pou4f2	Pou6f2	ENSMUSG00000009734	Alpha	no abnormal phenotype detected	No
Prox1	Prox1	ENSMUSG00000010175	Alpha	abnormal endocrine pancreas morphology;abnormal eye development;abnormal lens development;abnormal lens morphology;abnormal liver development;abnormal lymph organ development;absent horizontal cells;decreased hepatocyte proliferation;decreased lymphatic vessel endothelial cell number;edema;increased pancreatic acinar cell number;lethality throughout fetal growth and development complete penetranc…	No
Rbpj	Rbpj	ENSMUSG00000039191	Alpha	abnormal behavioral response to light;decreased bone mineral content;decreased bone mineral density;decreased circulating HDL cholesterol level;increased circulating bilirubin level;increased grip strength;preweaning lethality complete penetrance;abnormal anterior cardinal vein morphology;abnormal blood vessel morphology;abnormal common cardinal vein morphology;abnormal dorsal aorta morphology;ab…	No
Stat4_Stat3_Stat5b	Stat3	ENSMUSG00000004040	Alpha	abnormal eating behavior;abnormal macrophage physiology;abnormal response to infection;absent mesoderm;decreased embryo size;decreased inner cell mass proliferation;embryonic lethality between implantation and somite formation complete penetrance;failure to gastrulate;increased body length;increased circulating glucose level;increased circulating insulin level;increased susceptibility to endotoxi…	No
Tcf7l1	Tcf7l1	ENSMUSG00000055799	Alpha	abnormal vibrissa morphology;corneal opacity;preweaning lethality complete penetrance;abnormal blood vessel morphology;abnormal brain development;abnormal eyelid development;abnormal foregut morphology;abnormal limb bud morphology;abnormal limb development;abnormal neural fold formation;abnormal notochord morphology;abnormal primitive streak formation;abnormal rostral-caudal axis patterning;absen…	No		Down
Zfhx3	Zfhx3	ENSMUSG00000038872	Alpha	abnormal kidney physiology;decreased growth hormone level;decreased thyroid-stimulating hormone level;increased prostate intraepithelial neoplasia incidence;no abnormal phenotype detected;prenatal lethality complete penetrance	No		Down
Zkscan1	Zkscan1	ENSMUSG00000029729	Alpha		Yes
Ezh2_Atf2_Ikzf1	Atf2	ENSMUSG00000027104	Alpha_Beta	abnormal chondrocyte morphology;abnormal cytokine secretion;abnormal long bone epiphyseal plate morphology;abnormal lung morphology;abnormal placenta labyrinth morphology;abnormal placenta vasculature;abnormal utricular macula morphology;abnormal vestibular ganglion morphology;abnormal vestibular saccular macula morphology;ataxia;chondrodystrophy;cyanosis;decreased Purkinje cell number;decreased …	No
Runx2_Bcl11a	Bcl11a	ENSMUSG00000000861	Alpha_Beta	abnormal dendritic cell differentiation;abnormal erythropoiesis;abnormal hemoglobin content;abnormal immunoglobulin heavy chain V(D)J recombination;absent B cells;absent CD4-positive alpha beta T cells;absent lymphocyte;decreased T cell number;decreased plasmacytoid dendritic cell number;increased CD8-positive alpha-beta T cell number;increased double-negative T cell number;increased gamma-delta …	No		Down
Clock	Clock	ENSMUSG00000029238	Alpha_Beta	abnormal basal metabolism;abnormal behavior;abnormal circadian behavior;abnormal circadian behavior persistence;abnormal circadian behavior phase;abnormal circadian regulation of heart rate;abnormal circadian regulation of systemic arterial blood pressure;abnormal circadian sleep/wake cycle;abnormal circadian temperature homeostasis;abnormal eating behavior;abnormal enterocyte physiology;abnormal…	No
Creb3	Creb3	ENSMUSG00000028466	Alpha_Beta	abnormal behavior;decreased body length;decreased circulating insulin level;decreased grip strength;decreased lean body mass;increased bone mineral content;preweaning lethality incomplete penetrance	No
Cxxc1	Cxxc1	ENSMUSG00000024560	Alpha_Beta	abnormal ectoplacental cone morphology;absent embryonic epiblast;absent endoderm;embryonic lethality between implantation and somite formation complete penetrance;empty decidua capsularis;failure to gastrulate	Yes
E2f2_E2f5	E2f5	ENSMUSG00000027552	Alpha_Beta	abnormal brain ependyma morphology;abnormal brain morphology;abnormal cerebral cortex morphology;abnormal choroid plexus morphology;abnormal nervous system morphology;abnormal neurocranium morphology;ataxia;dehydration;dilated lateral ventricles;dilated rete testis;dilated seminiferous tubules;dilated third ventricle;enlarged neurocranium;intracerebral hemorrhage;intraventricular hemorrhage;non-o…	No
E2f7	E2f7	ENSMUSG00000020185	Alpha_Beta	no abnormal phenotype detected	Yes
Esrrb_Esrra	Esrra	ENSMUSG00000024955	Alpha_Beta	decreased body length;decreased lean body mass;decreased total body fat amount;increased bone mineral content;increased grip strength;increased startle reflex;prolonged QRS complex duration;shortened PQ interval;abnormal adipose tissue physiology;abnormal bone structure;abnormal cellular respiration;abnormal lipid homeostasis;abnormal osteoclast differentiation;abnormal trabecular bone morphology…	No
Fos	Fos	ENSMUSG00000021250	Alpha_Beta	increased total body fat amount;preweaning lethality incomplete penetrance;abnormal bone marrow cavity morphology;abnormal compact bone morphology;abnormal compact bone thickness;abnormal cytokine secretion;abnormal eye electrophysiology;abnormal frequency of paradoxical sleep;abnormal long bone diaphysis morphology;abnormal long bone epiphyseal plate proliferative zone;abnormal long bone epiphys…	No
Hmga2	Hmga2	ENSMUSG00000056758	Alpha_Beta	abnormal brain size;abnormal energy homeostasis;abnormal estrous cycle;abnormal postnatal growth/weight/body size;abnormal sexual interaction;abnormal spermatogonia morphology;azoospermia;brachypodia;cryptorchism;decreased birth weight;decreased body size;decreased body weight;decreased percent body fat/body weight;decreased susceptibility to diet-induced obesity;female infertility;infertility;lo…	No		Down
Hnf4a	Hnf4a	ENSMUSG00000017950	Alpha_Beta	abnormal bone structure;abnormal lens morphology;abnormal retinal blood vessel morphology;abnormal retinal vasculature morphology;cataract;decreased prepulse inhibition;increased bone mineral content;increased lean body mass;increased total retina thickness;abnormal ectoderm development;abnormal embryo development;abnormal embryonic tissue morphology;abnormal extraembryonic tissue morphology;abno…	No
Ikzf2	Ikzf2	ENSMUSG00000025997	Alpha_Beta	abnormal eyelid development;corneal opacity;deafness;decreased body weight;narrow eye opening;preweaning lethality complete penetrance;preweaning lethality incomplete penetrance	No		Down
Irf2_Irf1_Irf8_Irf9_Irf7	Irf2	ENSMUSG00000031627	Alpha_Beta	abnormal immune system physiology;abnormal response to infection;decreased B cell proliferation;decreased IgG2a level;decreased T cell number;decreased mature B cell number;dermatitis;enlarged inguinal lymph nodes;increased memory T cell number;lymph node hyperplasia;premature death;premature hair loss;reddish skin;skin fibrosis;skin lesions;thick epidermis	No
Mecom	Mecom	ENSMUSG00000027684	Alpha_Beta	abnormal locomotor activation;abnormal startle reflex;decreased body weight;decreased circulating iron level;decreased erythrocyte cell number;decreased hematocrit;decreased hemoglobin content;decreased prepulse inhibition;increased blood urea nitrogen level;increased circulating amylase level;increased lean body mass;increased startle reflex;increased total body fat amount;limb grasping;abnormal…	No
Meis2	Meis2	ENSMUSG00000027210	Alpha_Beta	abnormal cornea morphology;abnormal eyelid morphology;abnormal facial nerve morphology;abnormal liver morphology;abnormal trigeminal nerve morphology;abnormal vestibulocochlear nerve morphology;absent heart valves;absent trigeminal ganglion;anemia;decreased fetal size;embryonic growth retardation;hemorrhage;increased embryonic tissue cell apoptosis;increased hepatocyte apoptosis;lethality through…	No
Neurod1	Neurod1	ENSMUSG00000034701	Alpha_Beta	abnormal Muller cell morphology;abnormal amacrine cell morphology;abnormal brain wave pattern;abnormal cerebellum morphology;abnormal dentate gyrus morphology;abnormal head movements;abnormal hippocampus CA4 region morphology;abnormal hippocampus development;abnormal hippocampus granule cell layer;abnormal hippocampus granule cell morphology;abnormal hippocampus morphology;abnormal intestinal ent…	Yes	Down	Up
Nfe2l2	Nfe2l2	ENSMUSG00000015839	Alpha_Beta	abnormal behavior;abnormal enamel morphology;abnormal erythrocyte physiology;abnormal glomerular capillary morphology;abnormal glomerular mesangium morphology;abnormal incisor color;abnormal iron homeostasis;abnormal iron level;abnormal leukocyte adhesion;abnormal liver physiology;abnormal macrophage physiology;abnormal myelin sheath morphology;abnormal neutrophil physiology;abnormal periodontal …	No		Down
Nfix	Nfix	ENSMUSG00000001911	Alpha_Beta	abnormal behavior;abnormal retina morphology;decreased circulating amylase level;decreased neutrophil cell number;hyperactivity;increased circulating alkaline phosphatase level;increased neutrophil cell number;abnormal bone mineralization;abnormal brain morphology;abnormal cerebral cortex morphology;abnormal corpus callosum morphology;abnormal cranial suture morphology;abnormal craniofacial bone …	No		Down
Pparg_Rxrg	Rxrg	ENSMUSG00000015843	Alpha_Beta	abnormal bone mineralization;decreased mean corpuscular volume;increased bone mineral density;increased circulating HDL cholesterol level;increased circulating cholesterol level;abnormal striatum morphology;catalepsy;increased muscle relaxation;no abnormal phenotype detected;premature death	No		Up
Smad3	Smad3	ENSMUSG00000032402	Alpha_Beta	abnormal B cell proliferation;abnormal CD4-positive T cell differentiation;abnormal T cell activation;abnormal T cell physiology;abnormal T cell proliferation;abnormal articular cartilage morphology;abnormal carpal bone morphology;abnormal cartilage morphology;abnormal cell proliferation;abnormal chondrocyte morphology;abnormal circulating interleukin-6 level;abnormal cytokine secretion;abnormal …	No		Down
Sox6_Sox9	Sox6	ENSMUSG00000051910	Alpha_Beta	abnormal sternum morphology;decreased body size;neonatal lethality incomplete penetrance;perinatal lethality incomplete penetrance;postnatal lethality complete penetrance;respiratory distress;respiratory failure	No		Down
Sox6_Sox9	Sox9	ENSMUSG00000000567	Alpha_Beta	abnormal limb development;abnormal primary sex determination;abnormal rostral-caudal body axis extension;abnormal ureter morphology;abnormal ureter physiology;abnormal ureter smooth muscle morphology;congestive heart failure;dilated ureter;embryonic lethality during organogenesis complete penetrance;embryonic lethality prior to organogenesis;embryonic lethality complete penetrance;hydroureter;no …	Yes		Down
Arid5b	Arid5b	ENSMUSG00000019947	Beta	abnormal adipose tissue morphology;abnormal adrenal gland zona reticularis morphology;abnormal cell migration;abnormal endochondral bone ossification;abnormal fat cell morphology;abnormal female reproductive system morphology;abnormal fertility/fecundity;abnormal frontal bone morphology;abnormal immune system organ morphology;abnormal kidney morphology;abnormal kidney physiology;abnormal long bon…	No
Arnt2	Arnt2	ENSMUSG00000015709	Beta	abnormal cell physiology;abnormal hypothalamus morphology;abnormal neurohypophysis morphology;abnormal paraventricular hypothalamic nucleus morphology;abnormal pituitary hormone level;abnormal pituitary secretion;abnormal supraoptic nucleus morphology;enlarged third ventricle;hepatic steatosis;impaired glucose tolerance;increased body length;increased body size;increased body weight;increased cir…	No
Bach2	Bach2	ENSMUSG00000040270	Beta	abnormal bone structure;decreased B cell number;decreased CD11b-high dendritic cell number;decreased CD4-positive CD25-positive alpha-beta regulatory T cell number;decreased CD8-positive naive alpha-beta T cell number;decreased bone mineral content;decreased bone mineral density;decreased circulating creatinine level;decreased circulating glucose level;decreased circulating insulin level;decrease…	No		Down
Cdc5l	Cdc5l	ENSMUSG00000023932	Beta		No
Cebpa_Cebpg	Cebpg	ENSMUSG00000056216	Beta	abnormal NK cell physiology;impaired natural killer cell mediated cytotoxicity;neonatal lethality incomplete penetrance;overexpanded pulmonary alveoli	No
Zbtb33_Chd2	Chd2	ENSMUSG00000078671	Beta	abnormal bone structure;decreased body length;decreased bone mineral content;decreased bone mineral density;decreased erythrocyte cell number;decreased hemoglobin content;decreased lean body mass;decreased mean platelet volume;decreased total body fat amount;increased grip strength;short tibia;abnormal DNA repair;abnormal blood cell morphology/development;abnormal blood vessel morphology;abnormal…	No
Creb1	Creb1	ENSMUSG00000025958	Beta	abnormal CNS synaptic transmission;abnormal behavioral response to addictive substance;abnormal circadian behavior phase;abnormal contextual conditioning behavior;abnormal cued conditioning behavior;abnormal lung development;abnormal lung vasculature morphology;abnormal muscle regeneration;abnormal myogenesis;abnormal single cell response;abnormal spatial learning;abnormal stellate ganglion morph…	No
Cux1	Cux1	ENSMUSG00000029705	Beta	abnormal T cell differentiation;abnormal alveolocapillary membrane morphology;abnormal bone structure;abnormal coat/ hair morphology;abnormal hair follicle morphology;abnormal hair follicle orientation;abnormal hair shaft morphology;abnormal lung development;abnormal lung morphology;abnormal maternal behavior;abnormal myelopoiesis;abnormal pulmonary alveolar duct morphology;abnormal tumor necrosi…	No
Onecut1_Cux2	Cux2	ENSMUSG00000042589	Beta	abnormal cell cycle;abnormal cerebral cortex morphology;abnormal embryonic/fetal subventricular zone morphology;abnormal neocortex morphology;abnormal neural tube marginal layer morphology;abnormal neural tube morphology;abnormal neural tube ventricular layer morphology;abnormal neuronal precursor proliferation;abnormal spinal cord interneuron morphology;abnormal ventral spinal root morphology;de…	No		Down
Ddit3	Ddit3	ENSMUSG00000025408	Beta	abnormal T cell morphology;abnormal macrophage activation involved in immune response;abnormal response to injury;adipose tissue inflammation;decreased apoptosis;decreased energy expenditure;decreased fibroblast apoptosis;decreased macrophage apoptosis;decreased neuron apoptosis;decreased susceptibility to viral infection;decreased vertical activity;hepatic steatosis;hypoactivity;impaired glucose…	No
Ep300	Ep300	ENSMUSG00000055024	Beta	abnormal cell physiology;abnormal erythrocyte morphology;abnormal facial morphology;abnormal vitelline vasculature morphology;absent trabeculae carneae;anemia;anisocytosis;decreased B cell number;decreased body size;decreased cardiac muscle contractility;decreased embryo size;decreased eosinophil cell number;decreased fibroblast proliferation;decreased leukocyte cell number;decreased lymphocyte c…	No
Esrrg	Esrrg	ENSMUSG00000026610	Beta	abnormal auditory brainstem response waveform shape;abnormal impulse conducting system conduction;abnormal kidney medulla morphology;abnormal kidney papilla morphology;abnormal kidney pelvis morphology;abnormal myocardial fiber physiology;abnormal renal glomerulus morphology;abnormal respiratory electron transport chain;absent gastric milk in neonates;absent kidney papilla;bundle branch block;dec…	No
Foxa3	Foxa3	ENSMUSG00000040891	Beta	abnormal Sertoli cell morphology;abnormal beige fat cell morphology;abnormal lipid homeostasis;abnormal primordial germ cell proliferation;abnormal seminiferous tubule epithelium morphology;abnormal spermatogenesis;decreased body fat mass;decreased brown fat cell size;decreased circulating cholesterol level;decreased circulating leptin level;decreased fasted circulating glucose level;decreased he…	No		Up
Foxk1_Foxj1	Foxk1	ENSMUSG00000056493	Beta	abnormal cell cycle;abnormal muscle regeneration;abnormal myogenesis;decreased body size	No
Glis2	Glis2	ENSMUSG00000014303	Beta	abnormal kidney morphology;abnormal renal glomerular capsule morphology;albuminuria;decreased kidney weight;dilated renal tubules;glomerulonephritis;glomerulosclerosis;increased blood urea nitrogen level;increased circulating creatinine level;increased glomerular capsule space;increased renal tubule apoptosis;increased urine protein level;kidney atrophy;kidney cortex atrophy;kidney cortex cysts;k…	No
Glis3	Glis3	ENSMUSG00000052942	Beta	abnormal pancreas physiology;abnormal pancreatic islet morphology;abnormal renal tubule epithelial cell primary cilium morphology;absent pancreatic alpha cells;absent pancreatic beta cells;decreased activity of thyroid;decreased birth weight;decreased body size;decreased circulating insulin level;decreased insulin secretion;decreased pancreatic alpha cell number;decreased pancreatic beta cell num…	Yes		Down
Gmeb1	Gmeb1	ENSMUSG00000028901	Beta		No
Hbp1	Hbp1	ENSMUSG00000002996	Beta	abnormal gait;decreased circulating triglyceride level;increased startle reflex	Yes
Hif1a	Hif1a	ENSMUSG00000021109	Beta	abnormal angiogenesis;abnormal blood vessel morphology;abnormal cardiac outflow tract development;abnormal cytokine level;abnormal developmental patterning;abnormal dorsal aorta morphology;abnormal embryo development;abnormal embryonic epiblast morphology;abnormal gluconeogenesis;abnormal head mesenchyme morphology;abnormal heart development;abnormal heart looping;abnormal heart tube morphology;a…	No
Hnf1b	Hnf1b	ENSMUSG00000020679	Beta	abnormal developmental patterning;abnormal ectoderm development;abnormal embryonic epiblast morphology;abnormal embryonic tissue morphology;abnormal extraembryonic endoderm formation;abnormal extraembryonic tissue morphology;abnormal inner cell mass morphology;abnormal primitive endoderm morphology;abnormal visceral endoderm morphology;absent blastocoele;absent ectoplacental cavity;absent parieta…	No		Down
Zfx_Mecp2	Mecp2	ENSMUSG00000031393	Beta	abnormal action potential;abnormal associative learning;abnormal behavior;abnormal body temperature;abnormal body weight;abnormal brain development;abnormal brain wave pattern;abnormal breathing pattern;abnormal cell nucleus morphology;abnormal cerebellar granule layer morphology;abnormal cerebellum morphology;abnormal cerebral cortex morphology;abnormal contextual conditioning behavior;abnormal …	No
Arntl_Tfe3_Mlx_Mitf_Mlxipl_Tfec	Mlxipl	ENSMUSG00000005373	Beta	abnormal glucose homeostasis;abnormal lipid homeostasis;abnormal liver physiology;decreased body temperature;decreased brown adipose tissue amount;decreased circulating cholesterol level;decreased circulating free fatty acid level;decreased epididymal fat pad weight;decreased fatty acid level;decreased white adipose tissue amount;increased circulating glucose level;increased circulating insulin l…	Yes	Down	Up
Nkx6-1_Evx1_Hesx1	Nkx6-1	ENSMUSG00000035187	Beta	abnormal motor capabilities/coordination/movement;abnormal neuron specification;abnormal spinal cord interneuron morphology;decreased insulin secretion;decreased motor neuron number;decreased pancreatic beta cell number;neonatal lethality complete penetrance;small pancreatic islets	Yes		Up
Nr4a2	Nr4a2	ENSMUSG00000026826	Beta	abnormal midbrain development;abnormal motor capabilities/coordination/movement;abnormal nervous system development;abnormal substantia nigra morphology;abnormal suckling behavior;abnormal tegmentum morphology;akinesia;decreased dopamine level;decreased dopaminergic neuron number;decreased noradrenaline level;dehydration;hypoactivity;impaired righting response;increased midbrain apoptosis;loss of…	No		Up
Nr6a1	Nr6a1	ENSMUSG00000063972	Beta	abnormal allantois morphology;abnormal chorioallantoic fusion;abnormal embryo development;abnormal embryo size;abnormal embryo turning;abnormal forebrain development;abnormal heart looping;abnormal heart morphology;abnormal hindbrain development;abnormal midbrain development;abnormal neural tube closure;abnormal neural tube morphology;abnormal optic vesicle formation;abnormal pericardium morpholo…	No
Hoxb8_Pdx1	Pdx1	ENSMUSG00000029644	Beta	decreased bone mineral density;preweaning lethality complete penetrance;abnormal PP cell morphology;abnormal bile duct development;abnormal duodenum morphology;abnormal enteroendocrine cell morphology;abnormal foregut morphology;abnormal intestine morphology;abnormal liver development;abnormal pancreas development;abnormal pancreatic acinar cell morphology;abnormal pancreatic beta cell differenti…	No
Pknox2_Pknox1	Pknox1	ENSMUSG00000006705	Beta	abnormal behavior;abnormal urination;decreased B cell number;decreased circulating triglyceride level;decreased hemoglobin content;decreased mature B cell number;decreased mean corpuscular hemoglobin concentration;abnormal blood cell morphology/development;abnormal embryonic tissue morphology;abnormal erythropoiesis;abnormal extraembryonic tissue morphology;abnormal eye development;abnormal eye m…	No
Plag1	Plag1	ENSMUSG00000003282	Beta	abnormal seminal vesicle morphology;decreased embryo weight;decreased litter size;decreased seminal vesicle weight;delayed eyelid opening;postnatal growth retardation;reduced male fertility;seminal vesicle atrophy;small prostate gland ventral lobe	No		Down
Ppard	Ppard	ENSMUSG00000002250	Beta	abnormal adipose tissue morphology;abnormal bone ossification;abnormal brain morphology;abnormal circulating protein level;abnormal compact bone morphology;abnormal compact bone volume;abnormal energy expenditure;abnormal epidermis stratum corneum morphology;abnormal extraembryonic tissue morphology;abnormal fat cell morphology;abnormal gonadal fat pad morphology;abnormal hair follicle developmen…	No
Rfx3_Rfx1_Rfx4	Rfx3	ENSMUSG00000040929	Beta	abnormal direction of embryo turning;abnormal direction of heart looping;abnormal left-right axis patterning;abnormal motile primary cilium morphology;cardiomyopathy;decreased birth body size;dextrocardia;embryonic lethality during organogenesis incomplete penetrance;heterotaxia;mesocardia;no abnormal phenotype detected;perinatal lethality incomplete penetrance;postnatal growth retardation;situs …	Yes		Up
Smad1	Smad1	ENSMUSG00000031681	Beta	abnormal allantois morphology;abnormal cell morphology;abnormal chorioallantoic fusion;abnormal chorion morphology;abnormal embryo development;abnormal embryo turning;abnormal embryonic epiblast morphology;abnormal extraembryonic ectoderm morphology;abnormal extraembryonic tissue morphology;abnormal gastric chief cell morphology;abnormal gastric parietal cell morphology;abnormal male reproductive…	No
Smarcc1_Fosl1	Smarcc1	ENSMUSG00000032481	Beta	abnormal embryonic tissue morphology;abnormal inner cell mass morphology;absent egg cylinders;absent endoderm;embryonic lethality between implantation and somite formation complete penetrance	No		Down
Stat1	Stat1	ENSMUSG00000026104	Beta	abnormal gait;decreased lymphocyte cell number;decreased mean corpuscular volume;enlarged lymph nodes;impaired righting response;increased basophil cell number;increased lymphocyte cell number;increased neutrophil cell number;abnormal CD8-positive naive alpha-beta T cell number;abnormal MHC II cell surface expression on macrophages;abnormal NK cell physiology;abnormal T cell activation;abnormal T…	No		Down
Tcf7_Tcf7l2	Tcf7l2	ENSMUSG00000024985	Beta	decreased total body fat amount;increased bone mineral content;increased lean body mass;preweaning lethality complete penetrance;abnormal Mullerian duct morphology;abnormal Wolffian duct morphology;abnormal basilar artery morphology;abnormal cecum position;abnormal colon goblet cell morphology;abnormal colon morphology;abnormal craniofacial development;abnormal crypts of Lieberkuhn morphology;abn…	No		Down
Tfcp2	Tfcp2	ENSMUSG00000009733	Beta	no abnormal phenotype detected	No
Tfcp2l1	Tfcp2l1	ENSMUSG00000026380	Beta	abnormal distal convoluted tubule morphology;abnormal gland morphology;abnormal kidney collecting duct intercalated cell morphology;abnormal kidney morphology;abnormal nasal gland morphology;abnormal renal tubule morphology;abnormal salivary gland physiology;abnormal submandibular gland morphology;abnormal ureter morphology;dilated renal tubules;increased urine chloride ion level;increased urine …	Yes		Down
Thra	Thra	ENSMUSG00000058756	Beta	abnormal behavior;abnormal behavioral response to light;abnormal eye anterior chamber depth;abnormal retinal inner nuclear layer morphology;decreased body length;decreased grip strength;decreased total body fat amount;decreased total retina thickness;hyperactivity;increased bone mineral content;increased circulating alkaline phosphatase level;increased startle reflex;limb grasping;preweaning leth…	No
Xbp1_Creb3l1	Xbp1	ENSMUSG00000020484	Beta	abnormal bone mineralization;abnormal bone structure;abnormal lens morphology;abnormal urination;abnormal vertebral arch morphology;cataract;decreased IgG1 level;decreased T cell number;decreased circulating cholesterol level;decreased circulating triglyceride level;increased grip strength;increased lean body mass;increased mean corpuscular volume;persistence of hyaloid vascular system;preweaning…	Yes		Up

### Sheet: ST2. Human_invitro
Supplemental Table 2 | The 126 differentially active TFs in the human in-vitro dataset
Criteria for the differential motif activity analysis			z-score				1.5
			Variability over trajectories				0.006
			Dynamic Pearson correlation between expression and activity				0.7
Motif	Gene name	Ensembl ID	Model prediction	Phenotype - If pancreatic-related -> green	NGN3 target? - If Yes -> green	NGN3-/- - If downregulated -> green	NGN3-Venus+ - If upregulated -> green
ALX1_ARX	ARX	ENSG00000004848	Alpha	Corpus callosum agenesis-abnormal genitalia syndrome;Early infantile epileptic encephalopathy;Infantile epileptic-dyskinetic encephalopathy;Partington syndrome;West syndrome;X-linked lissencephaly with abnormal genitalia;X-linked non-syndromic intellectual disability;X-linked spasticity-intellectual disability-epilepsy syndrome;AGENESIS OF THE CORPUS CALLOSUM WITH ABNORMAL GENITALIA;EPILEPTIC ENC…	No		Up
CREB5_CREM_JUNB	JUNB	ENSG00000171223	Alpha		No		Up
EBF1	EBF1	ENSG00000164330	Alpha		No		Up
FOXD1_FOXO1_FOXO6_FOXG1_FOXP1	FOXD1	ENSG00000251493	Alpha		No		Up
FOXD1_FOXO1_FOXO6_FOXG1_FOXP1	FOXO1	ENSG00000150907	Alpha	Alveolar rhabdomyosarcoma;RHABDOMYOSARCOMA 2	No		Up
FOXD1_FOXO1_FOXO6_FOXG1_FOXP1	FOXP1	ENSG00000114861	Alpha	Intellectual disability-severe speech delay-mild dysmorphism syndrome;MALT lymphoma;Precursor B-cell acute lymphoblastic leukemia;Mental retardation with language impairment and autistic features;MENTAL RETARDATION WITH LANGUAGE IMPAIRMENT AND WITH OR WITHOUT AUTISTIC FEATURES	Yes	NODE
FOXK1_FOXP2_FOXB1_FOXP3	FOXB1	ENSG00000171956	Alpha		No
FOXK1_FOXP2_FOXB1_FOXP3	FOXP3	ENSG00000049768	Alpha	Immune dysregulation-polyendocrinopathy-enteropathy-X-linked syndrome;IPEX Syndrome;IMMUNODYSREGULATION POLYENDOCRINOPATHY AND ENTEROPATHY X-LINKED	No
FOXM1_TBL1XR1	TBL1XR1	ENSG00000177565	Alpha	ACUTE PROMYELOCYTIC LEUKEMIA;PIERPONT SYNDROME;Intellectual disability with autism spectrum disorder;MENTAL RETARDATION AUTOSOMAL DOMINANT 41	No
FOXO3_FOXD2	FOXO3	ENSG00000118689	Alpha		No
IRX2	IRX2	ENSG00000170561	Alpha	Clear cell sarcoma of kidney	Yes	NODE	Up
JUN	JUN	ENSG00000177606	Alpha		No
LMX1B_MNX1_RAX2	MNX1	ENSG00000130675	Alpha	CURRARINO SYNDROME	No		Up
MYBL2	MYBL2	ENSG00000101057	Alpha		No
NR1H2	NR1H2	ENSG00000131408	Alpha		No
PLAG1	PLAG1	ENSG00000181690	Alpha	Pleomorphic salivary gland adenoma;SALIVARY GLAND ADENOMA PLEOMORPHIC	No
RAD21_SMC3	SMC3	ENSG00000108055	Alpha	Cornelia de Lange syndrome;CORNELIA DE LANGE SYNDROME TYPE 3;CORNELIA DE LANGE SYNDROME 3	No
RFX3_RFX2	RFX2	ENSG00000087903	Alpha		No
RUNX1_RUNX2	RUNX1	ENSG00000159216	Alpha	Acute myeloid leukemia with t8;Chronic myeloid leukemia;Familial platelet disorder with associated myeloid malignancy;Isolated delta-storage pool disease;Precursor B-cell acute lymphoblastic leukemia;LEUKEMIA ACUTE MYELOID;PLATELET DISORDER FAMILIAL WITH ASSOCIATED MYELOID MALIGNANCY	No		Down
STAT1_STAT3_BCL6	STAT3	ENSG00000168610	Alpha	ACUTE PROMYELOCYTIC LEUKEMIA;Autosomal dominant hyper IgE syndrome;Chronic lymphoproliferative disorder of natural killer cells;Permanent neonatal diabetes mellitus;STAT3-related early-onset multisystem autoimmune disease;T-cell large granular lymphocyte leukemia;AUTOIMMUNE DISEASE MULTISYSTEM INFANTILE-ONSET 1;HYPER-IgE RECURRENT INFECTION SYNDROME 1 AUTOSOMAL DOMINANT	No
STAT6	STAT6	ENSG00000166888	Alpha	Solitary fibrous tumor	No
TCF7L1	TCF7L1	ENSG00000152284	Alpha		No
TCF7L2	TCF7L2	ENSG00000148737	Alpha	DIABETES MELLITUS NONINSULIN-DEPENDENT	No		Down
TFEC_MITF_ARNTL_BHLHE41	MITF	ENSG00000187098	Alpha	Clear cell papillary renal cell carcinoma;Familial melanoma;MITF-related melanoma and renal cell carcinoma predisposition syndrome;Ocular albinism with congenital sensorineural deafness;Papillary renal cell carcinoma;Tietz syndrome;Waardenburg syndrome type 2;Waardenburg-Shah syndrome;Coloboma osteopetrosis microphthalmia macrocephaly albinism and deafness;WAARDENBURG SYNDROME TYPE 2 WITH OCULAR …	No
TGIF1	TGIF1	ENSG00000177426	Alpha	Alobar holoprosencephaly;Lobar holoprosencephaly;Microform holoprosencephaly;Midline interhemispheric variant of holoprosencephaly;Semilobar holoprosencephaly;Septopreoptic holoprosencephaly;Holoprosencephaly;HOLOPROSENCEPHALY 4	No		Down
THRB	THRB	ENSG00000151090	Alpha	Generalized resistance to thyroid hormone;Peripheral resistance to thyroid hormones;Pituitary resistance to thyroid hormone;THYROID HORMONE RESISTANCE GENERALIZED AUTOSOMAL DOMINANT;THYROID HORMONE RESISTANCE GENERALIZED AUTOSOMAL RECESSIVE;THYROID HORMONE RESISTANCE SELECTIVE PITUITARY	No		Down
ZBTB3	ZBTB3	ENSG00000185670	Alpha		No
ZNF282	ZNF282	ENSG00000170265	Alpha		No
CREB5_CREM_JUNB	CREB5	ENSG00000146592	Alpha_Beta		No
GATA6	GATA6	ENSG00000141448	Alpha_Beta	Atrial septal defect ostium secundum type;Complete atrioventricular canal-ventricle hypoplasia syndrome;Congenital diaphragmatic hernia;Familial atrial fibrillation;Pancreatic hypoplasia-diabetes-congenital heart disease syndrome;Partial atrioventricular canal;Tetralogy of Fallot;Atrial septal defect 9;Atrioventricular septal defect 5;Pancreatic agenesis diaphragmatic hernia and congenital heart …	No
HBP1	HBP1	ENSG00000105856	Alpha_Beta		Yes
HMGA2	HMGA2	ENSG00000149948	Alpha_Beta	12q14 microdeletion syndrome;Dedifferentiated liposarcoma;Pleomorphic salivary gland adenoma;Well-differentiated liposarcoma;LEIOMYOMA UTERINE	No		Down
DLX5	DLX5	ENSG00000105880	Alpha_Beta	Isolated split hand-split foot malformation;Split hand-split foot-deafness syndrome;SPLIT HAND AND FOOT MALFORMATION;SPLIT-HAND/FOOT MALFORMATION 1 WITH SENSORINEURAL HEARING LOSS AUTOSOMALRECESSIVE	No		Up
ISL1	ISL1	ENSG00000016082	Alpha_Beta	Bladder exstrophy	No		Up
OLIG2_NEUROD1_ATOH1	NEUROD1	ENSG00000162992	Alpha_Beta	MODY;DIABETES MELLITUS NONINSULIN-DEPENDENT;MATURITY-ONSET DIABETES OF THE YOUNG TYPE 6	Yes	Down	Up
KLF12	KLF12	ENSG00000118922	Alpha_Beta		No
PAX6	PAX6	ENSG00000007372	Alpha_Beta	Aniridia-cerebellar ataxia-intellectual disability syndrome;Autosomal dominant keratitis;Coloboma of choroid and retina;Coloboma of eye lens;Coloboma of eyelid;Coloboma of iris;Coloboma of macula;Coloboma of optic disc;Foveal hypoplasia-presenile cataract syndrome;Isolated aniridia;Isolated optic nerve hypoplasia/aplasia;Morning glory disc anomaly;PETERS ANOMALY;WAGR syndrome;Aniridia;ANIRIDIA CE…	No		Up
MAF_NRL	MAF	ENSG00000178573	Alpha_Beta	Cataract-microcornea syndrome;Cerulean cataract;Pulverulent cataract;Ayme-Gripp syndrome: CATARACT DEAFNESS INTELLECTUAL DISABILITY SEIZURES AND A DOWN SYNDROME-LIKE FACIES;CATARACT CONGENITAL CERULEAN TYPE 4;CATARACT PULVERULENT JUVENILE-ONSET MAF-RELATED;Ayme-Gripp syndrome;Cataract 21 multiple types	No		Down
MEIS1	MEIS1	ENSG00000143995	Alpha_Beta		No
ONECUT1	ONECUT1	ENSG00000169856	Alpha_Beta		No		Down
OSR1_OSR2	OSR1	ENSG00000143867	Alpha_Beta		No
RFX5	RFX5	ENSG00000143390	Alpha_Beta	Immunodeficiency by defective expression of MHC class II;BARE LYMPHOCYTE SYNDROME TYPE II	No
BHLHE40	BHLHE40	ENSG00000134107	Alpha_Beta_EC		No
CDX2	CDX2	ENSG00000165556	Alpha_Beta_EC		No		Down
E2F2_E2F5	E2F2	ENSG00000007968	Alpha_Beta_EC		No
FOXM1_TBL1XR1	FOXM1	ENSG00000111206	Alpha_Beta_EC		No
GATA1_GATA4	GATA4	ENSG00000136574	Alpha_Beta_EC	46XY partial gonadal dysgenesis;8p23.1 microdeletion syndrome;Atrial septal defect ostium secundum type;Complete atrioventricular canal-left heart obstruction syndrome;Complete atrioventricular canal-tetralogy of Fallot syndrome;Complete atrioventricular canal-ventricle hypoplasia syndrome;Familial atrial fibrillation;Partial atrioventricular canal;Tetralogy of Fallot;ATRIAL SEPTAL DEFECT TYPE 2;…	Yes		Down
GFI1	GFI1	ENSG00000162676	Alpha_Beta_EC	Autosomal dominant severe congenital neutropenia;NEUTROPENIA NONIMMUNE CHRONIC IDIOPATHIC OF ADULTS;NEUTROPENIA SEVERE CONGENITAL 2 AUTOSOMAL DOMINANT	No
IRX3	IRX3	ENSG00000177508	Alpha_Beta_EC		Yes		Down
MAFB	MAFB	ENSG00000204103	Alpha_Beta_EC	Duane retraction syndrome;Duane retraction syndrome with congenital deafness;Multicentric carpo-tarsal osteolysis with or without nephropathy;Duane Syndrome Aberrant Extraocular Muscle Innervation and Inner-Ear Defects;MULTICENTRIC CARPOTARSAL OSTEOLYSIS SYNDROME;DUANE RETRACTION SYNDROME 3 WITH OR WITHOUT DEAFNESS	No		Up
PRRX1_ALX4_PHOX2A	PHOX2A	ENSG00000165462	Alpha_Beta_EC	Congenital fibrosis of extraocular muscles;FIBROSIS OF EXTRAOCULAR MUSCLES CONGENITAL 2	No	Down	Up
SOX1	SOX1	ENSG00000182968	Alpha_Beta_EC		No		Up
OSR1_OSR2	OSR2	ENSG00000164920	Alpha_Beta_EC		No		Down
PTF1A	PTF1A	ENSG00000168267	Alpha_Beta_EC	Partial pancreatic agenesis;Permanent neonatal diabetes mellitus-pancreatic and cerebellar agenesis syndrome;Diabetes Mellitus Permanent Neonatal with Cerebellar Agenesis;PANCREATIC AGENESIS;PANCREATIC AGENESIS 2;PANCREATIC AND CEREBELLAR AGENESIS	No		Down
RARB	RARB	ENSG00000077092	Alpha_Beta_EC	Matthew-Wood syndrome;Microphthalmia and Diaphragmatic Hernia;Microphthalmia syndromic 12	No
RBPJ	RBPJ	ENSG00000168214	Alpha_Beta_EC	Adams-Oliver syndrome;Adams Oliver syndrome;ADAMS-OLIVER SYNDROME 3	No
OTP_PHOX2B_LHX1_LMX1A_LHX5_HOXC4	HOXC4	ENSG00000198353	Alpha_EC		No
HSF2	HSF2	ENSG00000025156	Alpha_EC		No
KLF15	KLF15	ENSG00000163884	Alpha_EC		No
MAFF_MAFG	MAFF	ENSG00000185022	Alpha_EC		Yes	NODE	Up
PAX4	PAX4	ENSG00000106331	Alpha_EC	MODY;DIABETES MELLITUS KETOSIS-PRONE;DIABETES MELLITUS NONINSULIN-DEPENDENT;MATURITY-ONSET DIABETES OF THE YOUNG TYPE 9	Yes	Down	Up
PDX1	PDX1	ENSG00000139515	Alpha_EC	MODY;Partial pancreatic agenesis;Permanent neonatal diabetes mellitus;DIABETES MELLITUS NONINSULIN-DEPENDENT;DIABETES MELLITUS PERMANENT NEONATAL;MATURITY-ONSET DIABETES OF THE YOUNG TYPE 4;PANCREATIC AGENESIS 1	No
TEAD3_TEAD1	TEAD3	ENSG00000007866	Alpha_EC		No
ZFX	ZFX	ENSG00000005889	Alpha_EC		No
ZNF333	ZNF333	ENSG00000160961	Alpha_EC		No
ZNF8	ZNF8	ENSG00000278129	Alpha_EC		No
ATF6	ATF6	ENSG00000118217	Beta	Achromatopsia;Cone rod dystrophy;ACHROMATOPSIA 7	Yes	NODE
CEBPA	CEBPA	ENSG00000245848	Beta	Acute myeloid leukemia with CEBPA somatic mutations;Acute myeloid leukemia with t8;Inherited acute myeloid leukemia;LEUKEMIA ACUTE MYELOID	No
E2F2_E2F5	E2F5	ENSG00000133740	Beta		No
E2F7_E2F1	E2F7	ENSG00000165891	Beta		Yes	NODE	Down
ESRRB_ESRRG	ESRRG	ENSG00000196482	Beta		No
FOSL2_SMARCC1	FOSL2	ENSG00000075426	Beta		No		Down
FOXA1	FOXA1	ENSG00000129514	Beta		Yes	NODE	Up
KLF3	KLF3	ENSG00000109787	Beta		Yes	DODE
KLF7	KLF7	ENSG00000118263	Beta		No		Up
MAFA	MAFA	ENSG00000182759	Beta	INSULINOMATOSIS AND DIABETES MELLITUS	No		Up
MECOM	MECOM	ENSG00000085276	Beta	Acute myeloid leukemia with inv3q21q26.2 or t3;MYELODYSPLASTIC SYNDROME;Radio-ulnar synostosis-amegakaryocytic thrombocytopenia syndrome;RADIOULNAR SYNOSTOSIS WITH AMEGAKARYOCYTIC THROMBOCYTOPENIA;Radioulnar synostosis with amegakaryocytic thrombocytopenia 2	No
MXI1_MYC_MYCN	MYC	ENSG00000136997	Beta	BURKITT LYMPHOMA;High grade B-cell lymphoma with MYC and/ or BCL2 and/or BCL6 rearrangement;Precursor T-cell acute lymphoblastic leukemia	No
NR3C1	NR3C1	ENSG00000113580	Beta	Glucocorticoid resistance;GLUCOCORTICOID RESISTANCE GENERALIZED	No		Up
OTP_PHOX2B_LHX1_LMX1A_LHX5_HOXC4	OTP	ENSG00000171540	Beta		No		Up
OVOL1	OVOL1	ENSG00000172818	Beta		No
RXRA_NR2F6_NR2C2	NR2C2	ENSG00000177463	Beta		No
SMAD2	SMAD2	ENSG00000175387	Beta	Congenital heart disease	Yes	NODE
TFEC_MITF_ARNTL_BHLHE41	ARNTL	ENSG00000133794	Beta		No
XBP1	XBP1	ENSG00000100219	Beta	MAJOR AFFECTIVE DISORDER 7	Yes	NODE	Up
ZBTB4	ZBTB4	ENSG00000174282	Beta		No
ETV6	ETV6	ENSG00000139083	Beta_EC	Chronic myelomonocytic leukemia;Congenital mesoblastic nephroma;Differentiated thyroid carcinoma;Familial platelet disorder with associated myeloid malignancy;Fibrosarcoma;Precursor B-cell acute lymphoblastic leukemia;Primary hypereosinophilic syndrome;LEUKEMIA ACUTE MYELOID;Thrombocytopenia 5	No
HES1	HES1	ENSG00000114315	Beta_EC		No		Down
HOXA1	HOXA1	ENSG00000105991	Beta_EC	Athabaskan brainstem dysgenesis syndrome;BOSLEY-SALIH-ALORAINY SYNDROME	No		Down
IRF9	IRF9	ENSG00000213928	Beta_EC		No
MYB	MYB	ENSG00000118513	Beta_EC	Acute basophilic leukemia;Angiocentric glioma;Precursor T-cell acute lymphoblastic leukemia	No
NR2F1	NR2F1	ENSG00000175745	Beta_EC	Optic atrophy-intellectual disability syndrome;Bosch-Boonstra optic atrophy syndrome;Bosch-boonstra-schaaf optic atrophy syndrome	No
NOTO_VSX2_DLX2_DLX6_NKX6-1	NKX6-1	ENSG00000163623	Beta_EC		Yes	NODE	Up
OTP_PHOX2B_LHX1_LMX1A_LHX5_HOXC4	PHOX2B	ENSG00000109132	Beta_EC	Haddad syndrome;Hirschsprung disease-ganglioneuroblastoma syndrome;Neuroblastoma;Ondine syndrome;Central hypoventilation syndrome congenital with or without Hirschsprung disease;NEUROBLASTOMA WITH HIRSCHSPRUNG DISEASE;CENTRAL HYPOVENTILATION SYNDROME CONGENITAL;NEUROBLASTOMA SUSCEPTIBILITY TO 2	No		Up
POU2F2_POU3F1	POU2F2	ENSG00000028277	Beta_EC		No		Up
SMAD3	SMAD3	ENSG00000166949	Beta_EC	Aneurysm-osteoarthritis syndrome;Familial thoracic aortic aneurysm and aortic dissection;SMAD3-Related Loeys-Dietz Syndrome;LOEYS-DIETZ SYNDROME 3	No
SOX11	SOX11	ENSG00000176887	Beta_EC	COFFIN-SIRIS SYNDROME;MENTAL RETARDATION AUTOSOMAL DOMINANT 27;COFFIN-SIRIS SYNDROME 9	Yes
SOX21	SOX21	ENSG00000125285	Beta_EC		No
SOX4	SOX4	ENSG00000124766	Beta_EC	COFFIN-SIRIS SYNDROME;Neurodevelopmental Disease Associated with Mild Dysmorphism;COFFIN-SIRIS SYNDROME 10	Yes
SREBF2	SREBF2	ENSG00000198911	Beta_EC		No
ZNF274	ZNF274	ENSG00000171606	Beta_EC		No
ARNT	ARNT	ENSG00000143437	EC		No
ATF5	ATF5	ENSG00000169136	EC		No
BACH2	BACH2	ENSG00000112182	EC	IMMUNODEFICIENCY 60	No		Down
DDIT3	DDIT3	ENSG00000175197	EC	Myxoid/round cell liposarcoma	No
EMX1	EMX1	ENSG00000135638	EC		No
EZH2	EZH2	ENSG00000106462	EC	Weaver syndrome;WEAVER SYNDROME 2	No
FOXF2_FOXJ1	FOXJ1	ENSG00000129654	EC		No		Up
GLIS3	GLIS3	ENSG00000107249	EC	Neonatal diabetes-congenital hypothyroidism-congenital glaucoma-hepatic fibrosis-polycystic kidneys syndrome;DIABETES MELLITUS NEONATAL WITH CONGENITAL HYPOTHYROIDISM	Yes	NODE	Down
GZF1	GZF1	ENSG00000125812	EC	Severe myopia-generalized joint laxity-short stature syndrome;LARSEN SYNDROME;JOINT LAXITY SHORT STATURE AND MYOPIA	No
HOXB3	HOXB3	ENSG00000120093	EC		No
HOXC6_HOXA7	HOXA7	ENSG00000122592	EC		No
LHX6	LHX6	ENSG00000106852	EC		No
MEF2B	MEF2B	ENSG00000213999	EC		No
MNT_HEY1_HEY2	MNT	ENSG00000070444	EC		No
NKX3-2	NKX3-2	ENSG00000109705	EC	SPONDYLO-MEGAEPIPHYSEAL-METAPHYSEAL DYSPLASIA	No
NR0B1	NR0B1	ENSG00000169297	EC	46XX testicular disorder of sex development;46XY complete gonadal dysgenesis;46XY partial gonadal dysgenesis;Cytomegalic congenital adrenal hypoplasia;46XY SEX REVERSAL 2;ADRENAL HYPOPLASIA CONGENITAL	No		Up
OLIG1	OLIG1	ENSG00000184221	EC		No
POU2F1	POU2F1	ENSG00000143190	EC		No
PRDM1	PRDM1	ENSG00000057657	EC		No		Down
RORA	RORA	ENSG00000069667	EC	Intellectual disability;INTELLECTUAL DEVELOPMENTAL DISORDER WITH OR WITHOUT EPILEPSY ORCEREBELLAR ATAXIA	No
ZBTB14	ZBTB14	ENSG00000198081	EC		No
ZFHX3	ZFHX3	ENSG00000140836	EC	Prostate Cancer	No
ZKSCAN3	ZKSCAN3	ENSG00000189298	EC		No
ZNF384	ZNF384	ENSG00000126746	EC		No
ZNF691	ZNF691	ENSG00000164011	EC		No
